# Developing a standardized but extendable framework to increase the findability of infectious disease datasets

**DOI:** 10.1101/2022.10.10.511492

**Authors:** Ginger Tsueng, Marco A. Alvarado Cano, José Bento, Candice Czech, Mengjia Kang, Lars Pache, Luke V. Rasmussen, Tor C. Savidge, Justin Starren, Qinglong Wu, Jiwen Xin, Michael R. Yeaman, Xinghua Zhou, Andrew I. Su, Chunlei Wu, Liliana Brown, Reed S. Shabman, Laura D. Hughes, the NIAID Systems Biology Data Dissemination Working Group

## Abstract

Biomedical datasets are increasing in size, stored in many repositories, and face challenges in FAIRness (findability, accessibility, interoperability, reusability). As a Consortium of infectious disease researchers from 15 Centers, we aim to adopt open science practices to promote transparency, encourage reproducibility, and accelerate research advances through data reuse. To improve FAIRness of our datasets and computational tools, we evaluated metadata standards across established biomedical data repositories. The vast majority do not adhere to a single standard, such as Schema.org, which is widely-adopted by generalist repositories. Consequently, datasets in these repositories are not findable in aggregation projects like Google Dataset Search. We alleviated this gap by creating a reusable metadata schema based on Schema.org and catalogued nearly 400 datasets and computational tools we collected. The approach is easily reusable to create schemas interoperable with community standards, but customized to a particular context. Our approach enabled data discovery, increased the reusability of datasets from a large research consortium, and accelerated research. Lastly, we discuss ongoing challenges with FAIRness beyond discoverability.
