## Supplemental Table 2 for "Developing a standardized but extendable framework to increase the findability of infectious disease datasets"

### Sheet: rda crosswalk
	Schema.org
	Parent Type	Property R: Required	Type	Description (text in bracket is from the Google dataset search guide)	DCAT-AP	DCATv3	Datacite M: Mandatory R: Recommended O: Optional	ISO19115-1:2014	EOSC/EDMI M: Minimum R: Recommended O: Optional	Dataverse	DATS	RIF-CS	DC and DC Term	BioSchemas	B2FIND	DDI	ECRIN Clinical Research Metadata Schema	SPASE	CodeMeta	NIAID SysBio Dataset Schema
Descriptive Metadata	schema:Thing	description (R)	Text	A description of the item.	dct:description(M)	dcterms:description	Description (R)	MD_Identification/abstract (M)	description (M)	Description; DescriptionValue (M)	description (R)	collection/description[@type='brief'] OR collection/description[@type='full']	Description - dcterms:description	description (M)	Description (R)	abstract	Description (R)	ResourceHeader/Description	description	description (required)
	schema:Thing	name (R)	Text	A descriptive name of the item (e.g. dataset, software, Organization).	dct:title(M)	dcterms:title	Title (M)	MD_Identification/citation//title(M)	name (M)	Title (M)	title (M)	registryObject:collection:name	Title - dcterms:title	name (M)	Title (M)	titl	Object Title (M)	ResourceHeader/ResourceName	name	name (required)
	schema:Thing	identifier	Text	The identifier property represents any kind of identifier for any kind of Thing, such as ISBNs, GTIN codes, UUIDs etc. Schema.org provides dedicated properties for representing many of these, either as textual strings or as URL (URI) links. See background notes for more details.	dct:identifier	dcterms:identifier	Identifier (M)	MD_Identification/citation//identifier//code	identifier (M)	Dataset Persistent ID	identifier (R)	collection/citationInfo/citationMetadata/identifier AND/OR collection/identifier	Identifier - dcterms:identifier	identifier (M)	Identifier (M)	IDNo	DOI (M)	ResourceHeader/DOI ResourceID	identifier	identifier (required)
	schema:Thing	alternateName	text	An alias for the item (Alternative names that have been used to refer to this dataset, such as aliases or abbreviations.)		rdfs:label skos:altLabel	titleType	MD_Identification/citation//alternateTitle(O)		Alternative title			dcterms:alternative	alternateName		altTitl	Additional Titles (O)	ResourceHeader/AlternateName
	schema:CreativeWork	keywords	Text	Keywords or tags used to describe this content. Multiple entries in a keywords list are typically delimited by commas.	dct:keyword (R)	dcat:keyword	Subject(R)*	MD_Identification/descriptiveKeywords//keyword	keywords (R)	Subject (M); Topic Classification Term; Keywords	keywords (O)	collection/subject	Subject - dcterms:subject	keywords (M)	Keywords(R)	keywords		keyword	keywords
	schema:CreativeWork	contributor	Organization or Person	A secondary contributor to the CreativeWork or Event.	dcterms:contributor	dcterms:contributor	Contributor (R)	MD_Identification/citation//citedResponsibleParty//name [role = contributor]		Contributor			Contributor - dcterms:contributor (Depositor)		Contributor (O)	contributor	Contributors (O)	ResourceHeader/Contact[@role=Contributor]	Contributor
	schema:CreativeWork	creator	Organization or Person	The creator/author of this CreativeWork (dataset). This is the same as the Author property for CreativeWork. (To uniquely identify individuals, use ORCID ID as the value of the sameAs property of the Person type. To uniquely identify institutions and organizations, use ROR ID. )	dct:creator	dcterms:creator	Creator (M)	MD_Identification/citation//citedResponsibleParty//name [role = one of {author, coAuthor, originator, editor}]	creator (M)	Author; authorName (M)	creator (M)	collection/citationInfo/citationMetadata/contributor OR relatedObject|relatedInfo party/name where relation=IsPrincipalInvestigatorOf OR relatedObject|relatedInfo party/name where relation=author OR relatedObject|relatedInfo party/name where relation=coInvestigator OR relatedObject|relatedInfo party/name where relation=hasCollector	Creator	creator (R)	Creator (R)	AuthEnty*	Creators (M)	ResourceHeader/Contact[@role=PrincipalInvestigator] ResourceHeader/Contact[@role=DataProducer]	author	creator (required)
	schema:Person	creator.name	Text	The name of the item.																creator.name (required)
	schema:CreativeWork	version	Number or Text	The version of the CreativeWork embodied by a specified resource.	owl:versionInfo	owl:versionInfo	Version (O)	MD_Identification/citation//edition	version (O)	Version	version (R)	registryObject:collection:citationInfo:citationMetadata:version		version (R)	Version(O)	version	version (O)	ProviderVersion	version
	schema:CreativeWork	temporalCoverage	Text	The temporalCoverage of a CreativeWork indicates the period that the content applies to (The data in the dataset covers a specific time interval. Only include this property if the dataset has a temporal dimension.)	dct:temporal	dcterms:temporal	Date	MD_Identification/extent//temporalElement/extent/TM_Primitive	temporalCoverage (O)	timePeriodCovered		collection/coverage/temporal	dcterms:temporal (start); dcterms:temporal (end)		Temporal Coverage (O)	temporal		TemporalDescription/TimeSpan		temporalCoverage (recommended)
	schema:CreativeWork	spatialCoverage	Text, Place	The spatialCoverage of a CreativeWork indicates the place(s) which are the focus of the content. (You can provide a single point that describes the spatial aspect of the dataset. Only include this property if the dataset has a spatial dimension.)	dct:spatial	dcterms:spatial	GeoLocation(R)	MD_Identification/extent//geographicElement . EX_GeographicBounding box or EX_BoundingPolygon with GM_Object is Point for centroid (yukkk! :( ). Some profiles recommend putting place names in keywords, keywordTypeCode = 'place'. Many possibilities--will have to configure for particular ISO profile...	spatialCoverage (O)	geographicBoundingBox		collection/coverage/spatial	dcterms:coverage (spatial)		Spatial Coverage (O)	geogCover geoBndBox coverage		ObservedRegion		spatialCoverage (recommended)
	schema:CreativeWork	producer	Organization or Person	The person or organization who produced the work (e.g. music album, movie, tv/radio series etc.).	dcterms:contributor	dcterms:contributor	contributor with contributortype="Producer"	[not(role='author' or role='principalInvestigator' or		Producer			dcterms:contributor			producer	Creator (M)		producer
	schema:Dataset	variableMeasured	PropertyValue, Text	The variableMeasured property can indicate (repeated as necessary) the variables that are measured in some dataset, either described as text or as pairs of identifier and description using PropertyValue. (The variable that this dataset measures. For example, temperature or pressure.)		sosa:observedProperty		MD_Metadata/contentInfo//featureCatalogue [requires import of ISO 19110]	variableMeasured (R)		dimensions (O)			variablesMeasured (R)		measure		Parameter
	schema:CreativeWork	publisher	Organization or Person	The publisher of the creative work	dct:publisher (R)	dcterms:publisher	Publisher (M)	MD_Identification/citation//citedResponsibleParty//name [role = publisher]		Dataset Publisher		registryObject:collection:citationInfo:citationMetadata:publisher OR registryObject@Group	Publisher - dcterms:publisher	publisher	Publisher (M)	publisher	Publisher/ Provider (M)	ResourceHeader/Contact[@role=Publisher]
	schema:CreativeWork	datePublished	Date	Date of first broadcast/publication.	dct:issued (R)	dcterms:dateAccepted	PublicationYear (M)	MD_Metadata/dataInfo [dateType = publication] for metadata record; MD_Identification/citation//date [dateType = publication] for the described resource	Creation Year	Publication Date		collection/citationInfo/citationMetadata/date[@type='publicationDate'] OR collection/citationInfo/citationMetadata/date[@type='issued'] OR collection/dates[@type='dc.issued'] OR collection/dates[@type='dc.available'] OR date the record was ingested into RDA	dcterms:available	datePublished	PublicationYear (M)	distDate (for export)	Creation Year (M)	ReleaseDate	datePublished
	schema:CreativeWork	funding	Grant	A Grant that directly or indirectly provide funding or sponsorship for this item.																funding (required)
	schema:CreativeWork	funder	Organization or Person	A person or organization that supports (sponsors) something through some kind of financial contribution.		dcterms:contributor	contributor with ContributorType/Sponsor(O)*	MD_Identification/credit or MD_Identification/citation//citedResponsibleParty//name [role = funder]		Grant information	acknowledges (O)	relatedObject|relatedInfo party/name where relation=isFundedBy	dcterms:contributor		FundingReference(O)	grantNo (agency)		ResourceHeader/Funding/Agency	funder	funding.funder (required)
	schema:Grant	funding.identifier	Text																	funding.identifier (required)
	schema:CreativeWork or schema:Thing	about or subjectOf	CreativeWork, Event, Communication	The subject matter of content	dcat:theme (R) dct:subject(O)	dcat:theme (R) dcterms:subject(O)	Subject*	MD_Identification/topicCategory ; additional categories in MD_Identification/descriptiveKeywords//keyword [type = subTopicCategory]		subject		collection/subject			Discipline (M)		Topics
	schema:Thing	inLanguage	Language or Text	The language of the content or performance or used in an action. Please use one of the language codes from the IETF BCP 47 standard.	dct:language (R)	dcterms:language	Language (O)	MD_Metadata/language (for metadata record content language); MD_DataIdentification/language (for resource content language)		Language		(default to English) "en"	Language - dcterms:language		Language (R)	language	Language (R)
Technical Metadata	schema:Dataset schema:DataCatalog schema.DataDowload	measurementTechnique	Text, URL, DefinedTerm	A technique or technology used in a Dataset (or DataDownload, DataCatalog), corresponding to the method used for measuring the corresponding variable(s)		sosa:usedProcedure		MD_Metadata/resourceLineage//statement	measurementTechniques (R)*	studyAssayTechnologyType				measurementTechnique (R)		instrumentDevelopment		MeasurementType		measurementTechnique (required)
	Schema:DataDownload	distribution.encodingFormat		(The file format of the distribution.)	dcterms:format	dcat:mediaType dcterms:format	format	MD_Metadata/distributionInfo/MD_Distribution/transferOptions//distributionFormat	format (R)		distribution.format	collection/address/electronic[@target='directDownload']/mediaType	dcterms:format	encordingFormat	Format (R)	format medium	Resources/resource file type	AccessInformation/Format
	schema:MediaObject	contentSize	Text, URL	File size in (mega/kilo) bytes.	dct:byteSize(O)	dct:byteSize	Size(O)*	MD_Metadata/distributionInfo//transferOptions//transferSize (and unitsOfDistribution)	Resources/the resource size	sizeofcollection			collSize		Size (O)
Rights Metadata	schema:CreativeWork	copyrightHolder	Organization or Person	The party holding the legal copyright to the CreativeWork.	dct:rightsHolder (O)	dcterms:rightsHolder		MD_Identification/resourceConstaints//responsibleParty//name [restrictionCode = copyright]					dcterms:rightsHolder						copyrightHolder
	schema:CreativeWork	isAccessibleForFree	Boolean	A flag to signal that the publication is accessible for free.				distributionInfo.distributionFormat.formatDistributor. distributionOrderProcess.fees		availableStatus			dcterms:available		OpenAccess(M/A)	avlStatus dataAccs	Access Type / public download, public on-screen access,case by case download, case by case on-screen access		isAccessibleForFree
	schema:CreativeWork	license	CreativeWork or URL	A license document that applies to this content, typically indicated by URL. (A license under which the dataset is distributed.)	dct:license	dct:license	Rights	MD_Identification/resourceConstraints//reference/CI_Citation, or text in MD_Constraints/useLimiation [restrictionCode = license]	license (R)		licenses (R)	collection/rights/licence[@rightsURI] AND/OR collection/rights/licence[@type] AND collection/rights/licence	Rights	license (R)	Rights (O)	rights	Rights (O)		license	license (recommended)
Preservation Metadata	schema:Thing	contactPoint	Telephone, email, Place (etc)	A contact point, e.g. email, telephone, address	dct:contactPoint (R)	dct:contactPoint (R)		MD_Identification/pointOfContact//name (for the resource); MD_Metadata/contact//name (for the metadata record)		contactforaccess			dcterms:mediator	dct:contactPoint	Contact(O)	contact	Access Contact (M)	ResourceHeader/Contact
	schema:CreativeWork	dateCreated	Date or DateTime	The date on which the CreativeWork was created or the item was added to a DataFeed.	dct:created (O)	dcterms:created(O)	Date (R)/Created	MD_Metadata/dataInfo [dateType = creation] for metadata record; MD_Identification/citation//date [dateType = creation] for the described resource	dateCreated (M)	dateOfCollection		collection/citationInfo/citationMetadata/date[@type= 'created'] OR collection/dates[@type='created']	dcterms:created	dateCreated		created	Creation Year (M)		datedCreated
	schema:CreativeWork	dateModified	Date or DateTime	The date on which the CreativeWork was most recently modified or when the item's entry was modified within a DataFeed.	dct:modified (O)	dcterms:modified	Date (R)/Updated *	MD_Metadata/dataInfo [dateType = lastUpdate] for metadata record; MD_Identification/citation//date [dateType = lastUpdate] for the described resource	dateModified (M)	Version Date			dcterms:modified	dateModified		version (date)	Dates (date type) (O)	RevisionHistory/RevisionEvent/ReleaseDate*	dateModified
	schema:Thing:Schedule	repeatFrequency	Duration, text	This term is proposed for full integration into Schema.org* Defines the frequency at which Events will occur according to a schedule Schedule. The intervals between events should be defined as a Duration of time.	dcterms:accrualPeriodicity	dcterms:accrualPeriodicity		MD_Metadata/distributionInfo//transferOptions//transferFrequency		frequencyOfDataCollection			dcterms:accrualPeriodicity
	schema:CreativeWork	copyrightYear	Number	The year during which the claimed copyright for the CreativeWork was first asserted.	dcterms:dateCopyrighted	dcterms:dateCopyrighted	Copyrighted	MD_identificationInfo.resourceConstraints.reference. date[dateType='publication'].date					dcterms:dateCopyrighted						copyrightYear
	schema:Thing	url	URL	URL of the item. (Location of a page describing the dataset.)	foaf:homepage	dcat:endPointURL	valueURL	distributionInfo//transferOptions//onLine//linkage [function = information]	url (M)	distributorURL	identifier (R)	location/address/electronic @type="url" @ target="directDownload"l	dc:identifier (if URL)	url (M)	Source(M/A)	accsPlac	Resources/the resource url (M)	AccessInformation/AccessURL/URL	url
	Schema:Dataset	distribution	DataDownload	A downloadable form of this dataset, at a specific location, in a specific format (The description of the location for download of the dataset and the file format for download.)	dct:distribution (R)	dcat:distribution	distribution	MD_Metadata/distributionInfo/MD_Distribution/transferOptions	distribution (R)		distribution (R)	location/address/electronic @type="url" @ target="directDownload"		distribution		distrbtr (URI)				distribution (required)
	Schema:DataDownload	distribution.contentUrl	URL	(The link for the download.)	dct:accessURL (M) dct:downloadURL (O)	dcat:downloadURL dcat:accessURL		MD_Metadata/distributionInfo//online//linkage [function = download]	accessURL		access	location/address/electronic @type="url" @ target="directDownload"		distribution				AccessInformation/AccessURL/URL		distribution.contentUrl (require)
	Schema:DataDownload	distribution.dateModified	Date, DateTime	The date on which the CreativeWork was most recently modified or when the item's entry was modified within a DataFeed.																distribution.dateModified (required)
	schema:Dataset	includedInDataCatalog	DataCatalog	A data catalog which contains this dataset. (The catalog to which the dataset belongs.)	dct:distribution (R)	dct:distribution (R)		MD_Identifcation/associatedResource/name/CI_Citation [associationType = 'largerWorkCitation']	includedIn(R)		distribution.storedIn (O)	collection/relatedObject/isLocatedIn	dcterms:isPartOf	includedInDataCatalog (M)
	(schema:ParcelDelivery)	expectedArriveFrom/expectedArriveUntil	Date DateTime	Resources may be embargoed from public access until a specified date (e.g. pending publication, 1 year from publication)				MD_Identification/citation//date [dateType = released]		distribution date			dcterms:available			embargo
Structural Metadata	schema:CreativeWork	citation	CreativeWork or URL	A citation or reference to another creative work, such as another publication, web page, scholarly article, etc. (Identifies academic articles that are recommended by the data provider be cited in addition to the dataset itself. Provide the citation for the dataset itself with other properties, such as name, identifier, creator, and publisher properties. For example, this property can uniquely id…		dcterms:bibliographicCitation	isReferencedBy isDocumentedBy	MD_Identification/associatedResource//CI_Citation (suggest using associationType from dataCite vocabulary)	citation (O) referenceCitation(O)	Related Publication	primaryPublication/ citations (O)	collection/relatedInfo[@type='publication'] OR relatedObject:collection where related collection [@type='publication']	dcterms:isReferencedBy dc:relation	citation (R)		relPubl(biblCit)	Study Identifiers(O)	ResourceHeader/PublicationInfo	citation	citation (recommended)
	schema:CreativeWork	isPartOf	CreativeWork	Indicates a CreativeWork that this CreativeWork is (in some sense) part of. Reverse property hasPart. If the dataset is a collection of smaller datasets, use the hasPart property to denote such relationship. Conversly, if the dataset is part of a larger dataset, use isPartOf.	dct:isPartOf (R)	dcterms:isPartOf	isPartOf	MD_Identifcation/associatedResource/name/CI_Citation [associationType = 'largerWorkCitation']	includedIn(Dataset) (R)			relatedObject|relatedInfo collection where relation[@type='isPartOf']	dcterms:isPartOf	isPartOf		isPartOf		ParentID (only for Granule resource type)	isPartOf
	schema:CreativeWork	hasPart	CreativeWork	Indicates a CreativeWork that is (in some sense) a part of this CreativeWork. Reverse property isPartOf	dct:hasPart (R)	dcterms:hasPart	hasPart	MD_Identifcation/associatedResource/name/CI_Citation [associationType = 'isComposedOf']	includes(Dataset) (R)		hasPart (O)	relatedObject|relatedInfo collection where relation[@type='hasPart']	dcterms:hasPart	hasPart		hasPart			hasPart
	schema:Thing	sameAs	URL	URL of a reference Web page that unambiguously indicates the item's identity. E.g. the URL of the item's Wikipedia page, Wikidata entry, or official website.		owl:sameAs skos:exactMatch	RelatedIdentifer(R) AlernateIdentifier(O)*	MD_Identification/citation//identifier//code (use authority or codespace in MD_Identifier to indicate context for this alternate identifier)	sameAs (O)	Alternative URl	alternateIdentifier (O)						Other Object Identifiers (O)	ResourceHeader/InformationURL/URL	sameAs
	schema:CreativeWork	mentions	Thing	Indicates that the CreativeWork contains a reference to, but is not necessarily about a concept.	dct:relation	dct:relation		MD_Identifcation/associatedResource/name/CI_Citation [associationType = 'crossReference']					dcterms:relation
	schema:CreativeWork	isBasedOn	CreativeWork, Product, URL	A resource from which this work is derived or from which it is a modification or adaption	dct:source(O)	dct:source(O)	isContinuedBy isCompiledBy isOriginalFromOf isSourceOf isDerivedFrom	MD_Metadata/resourceLineage//source//sourceCitation					dc:source	isBasedOn		derivation
	schema:Thing	isRelatedTo	Product, Service	A pointer to another, somehow related product (or multiple products).	dct:relation	dct:relation	relationType	MD_Identifcation/associatedResource/name/CI_Citation [associationType = 'crossReference']		relatedDataset			dct:relation dct:isFormatOf dct:hasFormat dct:isReplacedBy		RelatedIdentifier(O)		Associated consent(M)
Meta Metadata	schema:CreativeWork	schema:sdPublisher	Organization or Person	Indicates the party responsible for generating and publishing the current structured data markup, typically in cases where the structured data is derived automatically from existing published content but published on a different site.																sdPublisher (optional)
Subject-specific metadata	schema:InfectiousDisease	schema:infectiousAgent	Text, URL, DefinedTerm	The actual infectious agent, such as a specific bacterium.																infectiousAgent (recommended)
	schema:MedicalStudy	schema:healthCondition	MedicalCondition, Text, DefinedTerm	Specifying the health condition(s) of a patient, medical study, or other target audience.																healthCondition (recommended)
	schema:BioChemEntity	schema:taxonomicRange	Taxon, Text, URL, DefinedTerm	The taxonomic grouping of the organism that expresses, encodes, or in someway related to the BioChemEntity.																species (recommended)
